# Sensory-thresholded switch of neural firing states in a computational model of the ventromedial hypothalamus

**DOI:** 10.1101/2021.12.02.470929

**Authors:** Ryan Rahy, Hiroki Asari, Cornelius T. Gross

**Affiliations:** Epigenetics & Neurobiology Unit, European Molecular Biology Laboratory (EMBL), Via Ramarini 32, 00015 Monterotondo (RM), Italy

**Author notes:** Corresponding author: Cornelius T. Gross.

## Abstract

The mouse ventromedial hypothalamus (VMH) is both necessary and sufficient for defensive responses to predator and social threats. Defensive behaviors typically involve cautious approach toward potentially threatening stimuli aimed at obtaining information about the risk involved, followed by sudden avoidance and flight behavior to escape harm. *In vivo* neural recording studies in mice have identified two major populations of VMH neurons that either increase their firing activity as the animal approaches the threat (called *Assessment*+ cells) or increase their activity as the animal flees the threat (called *Flight*+ cells). Interestingly, *Assessment*+ and *Flight*+ cells abruptly decrease and increase their firing activity, respectively, at the decision point for flight, creating an escape-related “switch” in functional state. This suggests that the activity of the two cell types in VMH is coordinated and could result from local circuit interactions. Here, we used computational modelling to test if a local inhibitory feedback circuit could give rise to key features of the neural activity seen in VMH during the approach-to-flight transition. Starting from a simple dual-population inhibitory feedback circuit receiving repeated trains of monotonically increasing sensory input to mimic approach to threat, we tested the requirement for balanced sensory input, balanced feedback, short-term synaptic plasticity, rebound excitation, and inhibitory feedback exclusivity to reproduce an abrupt, sensory-thresholded reciprocal firing change that resembles *Assessment*+ and *Flight*+ cell activity seen *in vivo*. Our work demonstrates that a relatively simple local circuit architecture is sufficient for the emergence of firing patterns similar to those seen *in vivo* and suggests that a reiterative process of experimental and computational work may be a fruitful avenue for better understanding the functional organization of mammalian instinctive behaviors at the circuit level.
