## Supplementary material for "Sensory-thresholded switch of neural firing states in a computational model of the ventromedial hypothalamus": Table S1: All simulation parameters used.

### Sheet: Sheet1
Table S1: All simulation parameters used.		Table containing the full list of simulation parameters used for each model.
			Model
Category	Parameter	Explanation	Model 1	Model 2	Model 3	Model 4
Simulation setup	buffer_period	Length of a single buffer period (s)	2	2	2	2
	trial_period	Length of a single trial (s)	20	20	20	20
	simulation_repeats	Number of repeating trials in single simulation run	10	10	10	10
	inter_trial_buffer	Number of equivalents of the buffer period between trials	3	3	3	3
Computational models	neuron_model	Model used for neurons	iaf_psc_exp	iaf_psc_exp	iaf_psc_exp	iaf_psc_exp
	default_synapse_model	Default model used for all synapses	bernoulli_synapse	bernoulli_synapse	bernoulli_synapse	bernoulli_synapse
	specific_synapse_model	Circuit-specific model used for a subset of synapses	bernoulli_synapse	tsodyks_synapse	static_synapse	static_synapse
core_properties	E_L	Resting membrane potential for core neurons (mV)	-58.6	-58.6	-58.6	-58.6
	V_th	Spiking threshold for core neurons (mV)	-43.1	-43.1	-43.1	-43.1
	tau_m	Membrane time constant of core neurons (ms)	40.3	40.3	40.3	40.3
shell_properties	E_L	Resting membrane potential for shell neurons (mV)	-56.5	-56.5	-56.5	-56.5
	V_th	Spiking threshold for shell neurons (mV)	-42	-42	-42	-42
	tau_m	Membrane time constant of shell neurons (ms)	41.6	41.6	41.6	41.6
Network setup	n_amygdala	Number of cells in amygdala	100	100	100	100
	p_amygdala	Probability of connection from amygdala to Assessment cells	0.5	0.5	0.5	0.8
	r_amygdala	Multiplication factor for probability of connection from amygdala to Flight cells	0.5	0.5	0.7	0.7
	n_ass	Number of Assessment cells	100	100	100	100
	n_fl	Number of Flight cells	100	100	100	100
	p_core	Probability of connection between and within core populations	0.25	0.25	0.25	0.25
	n_shell	Number of cells in each shell population	20	20	20	40
	p_core_shell	Probability of connection from shell to core	0.5	0.5	0.5	0.5
	p_shell_core	Probability of connection from core to shell	0.5	0.5	0.5	0.5
	p_shell	Probability of connection between and within shell populations	0.1	0.1	0.1	0.25
	core_noise	Frequency of intrinsic core neuron noise (Hz)	5	5	5	5
	shell_noise	Frequency of intrinsic shell neuron noise (Hz)	10	10	10	10
	p_release	Probability of release of Bernoulli synapses	0.8	0.8	0.8	0.8
	weight	Default weight value - used for weight of sensory input to amygdala, core to shell, and noise	750	750	750	750
	weight_ex	Weight of excitatory connections within the core	180	180	160	200
	weight_in	Weight of inhibitory connections from the shell	-200	-2000	-500	-1000
	mu	Mean of Gaussian distribution used for weights from Amygdala to core	2300	2300	2300	2300
	variance	Variance of Gaussian distribution used for weights from Amygdala to core	200000	200000	200000	200000
Sensory input function	plateau_value	Baseline firing rate of sensory input (Hz)	40	40	40	40
	max_value	Maximum firing rate of sensory input (Hz)	100	80	60	100
	input_noise	Range of random noise +/- input firing rate value (Hz)	20	20	20	20
	bin_size	Length of timestep/bin used for sensory input and histograms of merged spike events (s)	0.02	0.02	0.02	0.02
	amygdala_delay	Maximum delay from Amygdala to core (ms)	500	500	500	500
Non-symmetric inhibition	r_feedback	Multiplication factor for inhibition of Assessment cells from the shell	2.5	-	-	-
Short-term plasticity	tau_fac	Time constant of facilitation (ms)	-	3158	-	-
	tau_rec	Time constant of depression (ms)	-	527	-	-
Neuromodulation	tau_rebound	Membrane time constant of rebound population (ms)	-	-	10	10
	t_delay	Delay from shell to rebound population (ms)	-	-	14	14
	weight_rebound	Weight from Flight-projecting shell population to rebound population, and from rebound to Flight population	-	-	1200	1875
